# Hi-C deconvolution of a textile-dye degrader microbiome reveals novel taxonomic landscapes and link phenotypic potential to individual genomes

**DOI:** 10.1101/2020.06.18.159848

**Authors:** Ayixon Sánchez-Reyes, Luz Bretón-Deval, Hayley Mangelson, Ilse Salinas-Peralta, Alejandro Sanchez-Flores

**Affiliations:** Cátedras Conacyt-Instituto de Biotecnología, Universidad Nacional Autónoma de México; Phase Genomics Inc.; Universidad Politécnica del Estado de Morelos; Instituto de Biotecnología, Universidad Nacional Autónoma de México

**Keywords:** Hi-C metagenomic deconvolution, textile-dye biodegradation, metagenome assembled genomes

## Abstract

Microbial biodiversity is represented by genomic landscapes populating dissimilar environments on earth. These genomic landscapes usually contain microbial functional signatures connected with the community phenotypes. Here we assess the genomic microbiodiversity landscape of a river associated microbiome enriched with 200 mg.mL^−1^ of anthraquinone Deep-Blue 35 (™); we subjected to nutritional selection a composite sample from four different sites from a local river basin (Morelos, Mexico). This paper explores the resultant textile-dye microbiome, and infer links between predicted biodegradative functions and the individual genome fractions. By using a proximity-ligation deconvolution method, we deconvoluted 97 genome composites, with 80% of this been potentially novel species associated with the textile-dye environment. The main determinants of taxonomic composition were the genera *Methanobacterium*, *Clostridium*, and *Cupriavidus* constituting 50, 22, and 11 % of the total population profile respectively; also we observe an extended distribution of novel taxa without clear taxonomic standing. Removal of 50% chemical oxygen demand (COD) with 23% decolorization was observed after 30 days after dye enrichment. By metagenome wide analysis we postulate that sequence elements related to catalase-peroxidase, polyphenol oxidase, and laccase enzymes may be causally associated with the textile-dye degradation phenotype under our study conditions. This study prompts rapid genomic screening in order to select statistically represented functional features, reducing costs, and experimental efforts. As well as predicting phenotypes within complex communities under environmental pressures.
