## Supplementary Material 1-3 for "Hi-C deconvolution of a textile-dye degrader microbiome reveals novel taxonomic landscapes and link phenotypic potential to individual genomes": Supplementary Material 2_proximeta_report.xlsx

### Sheet: sanchez_all_proximeta_report
cluster_id	abundance_props	abundance_percs	abundance	completeness	marker_gene_overrepresentation	marker_lineage	mash_reference	mash_hashes	mash_p-value	genome_size	gc	num_contigs	n50_contigs	mean_contig_length	coding_density	kmer_coherence
cluster.1	0.0227753	2.27753	7.24127	96.9799	0.671141	o__Clostridiales	_Clostridium_cellulosi.fna	4	2.34964e-16	2632104	0.4215	48	96482	54835.5	0.877542	0.04
cluster.2	0.0346051	3.46051	11.0025	96.2963	1.11111	k__Bacteria	Desulfovibrio_gigas_DSM_1382_ATCC_19364.fna	2	1.21621e-07	5263022	0.610046	43	194975	122396	0.888163	0.033
cluster.3	0.0069071	0.69071	2.19607	92.4952	10.2356	o__Rhizobiales	Afipia_broomeae_ATCC_49717.fna	205	0	5604749	0.607212	1705	4194	3287.24	0.879165	0.039
cluster.4	0.00828029	0.828029	2.63267	91.7943	6.66702	p__Actinobacteria	Enterorhabdus_caecimuris_B7.fna	2	3.69211e-08	2008428	0.572775	656	3692	3061.63	0.888978	0.034
cluster.5	0.011085	1.1085	3.5244	89.9329	2.68456	o__Clostridiales	Ethanoligenens_harbinense_YUAN_3.fna	2	4.97605e-08	2577802	0.600629	235	16281	10969.4	0.867509	0.036
cluster.6	0.0146048	1.46048	4.64352	89.0547	0.559701	o__Rhodospirillales	Acetobacter_papayae_JCM_25143.fna	43	4.33223e-205	2397974	0.60308	29	172292	82688.8	0.904603	0.038
cluster.7	0.0172926	1.72926	5.49808	85.9957	5.2	p__Euryarchaeota	Methanobacterium_paludis.fna	3	3.28397e-12	2230951	0.388703	608	5192	3669.33	0.817347	0.043
cluster.8	0.0457533	4.57533	14.547	79.7386	0	p__Euryarchaeota	Methanosarcina_barkeri_str._Fusaro.fna	10	2.36107e-41	2697761	0.368164	86	39230	31369.3	0.74865	0.043
cluster.9	0.0141134	1.41134	4.48727	77.0833	0.277778	p__Actinobacteria	Paracoccus_denitrificans_PD1222.fna	2	2.96903e-08	1399956	0.652551	57	26583	24560.6	0.932496	0.042
cluster.10	0.0621669	6.21669	19.7656	68.7686	8.21397	g__Clostridium	Clostridium_tyrobutyricum_DSM_2637_ATCC_25755_JCM_11008.fna	34	4.74774e-159	2400021	0.307412	280	12668	8571.5	0.877946	0.062
cluster.11	0.00699014	0.699014	2.22248	61.4815	5.14403	k__Bacteria	gamma_proteobacterium_WG36.fna	2	1.28602e-07	3932167	0.522107	488	11943	8057.72	0.882769	0.026
cluster.12	0.00899859	0.899859	2.86105	54.3361	5.6	p__Euryarchaeota	Methanobacterium_paludis.fna	201	0	2501351	0.359601	1461	1696	1712.08	0.811594	0.053
cluster.13	0.0111203	1.11203	3.53563	52.1944	1.125	p__Actinobacteria	Adlercreutzia_equolifaciens_DSM_19450.fna	2	1.44332e-08	1011957	0.678918	100	12333	10119.6	0.920333	0.048
cluster.14	0.0148812	1.48812	4.73137	48.7356	8.3714	g__Clostridium	Clostridium_arbusti_SL206.fna	142	0	2397525	0.324644	720	4324	3329.9	0.835945	0.061
cluster.15	0.0343076	3.43076	10.9079	48.7066	2.61754	p__Euryarchaeota	Clostridium_tyrobutyricum_DSM_2637_ATCC_25755_JCM_11008.fna	3	2.37783e-12	1651099	0.363074	600	3192	2751.83	0.812591	0.05
cluster.16	0.00912469	0.912469	2.90114	48.2548	2.34899	o__Clostridiales	Oscillibacter_ruminantium_GH1.fna	6	2.28826e-25	1545785	0.586219	569	3232	2716.67	0.89228	0.037
cluster.17	0.0112269	1.12269	3.56954	44.8276	0	k__Bacteria	Thermobispora_bispora_DSM_43833.fna	2	1.06131e-08	756930	0.680725	27	34684	28034.4	0.910708	0.047
cluster.18	0.0172903	1.72903	5.49734	43.4945	3.54592	c__Clostridia	Cupriavidus_metallidurans.fna	3	9.72027e-12	2313905	0.407979	651	4816	3554.39	0.861633	0.041
cluster.19	0.0288117	2.88117	9.16049	40.888	2.77211	c__Clostridia	Prosopis_glandulosa.fna	1	3.39122e-05	1750709	0.410307	528	4721	3315.74	0.863154	0.041
cluster.20	0.00576856	0.576856	1.83408	39.0926	7.0765	o__Rhizobiales	Mesorhizobium_sp._NBIMC_P2_C3.fna	112	0	2922320	0.601545	1530	2036	1910.01	0.875503	0.042
cluster.21	0.0110483	1.10483	3.51273	38.8723	3.2	p__Euryarchaeota	Methanobacterium_paludis.fna	170	0	1608877	0.362017	882	1805	1824.12	0.799089	0.052
cluster.22	0.00638386	0.638386	2.02971	38.1818	11.3166	k__Bacteria	Mesorhizobium_sp._NBIMC_P2_C3.fna	93	0	3113887	0.600169	1439	2364	2163.92	0.875579	0.041
cluster.23	0.0526174	5.26174	16.7294	36.1638	5.25044	g__Clostridium	Clostridium_tyrobutyricum_DSM_2637_ATCC_25755_JCM_11008.fna	15	5.22615e-68	1346349	0.315631	353	5542	3814.02	0.844164	0.062
cluster.24	0.00546357	0.546357	1.73711	35.7367	1.17555	k__Bacteria	Clostridium_tyrobutyricum.fna	16	5.32367e-73	1308964	0.53687	601	2362	2177.98	0.877724	0.041
cluster.25	0	0	0	34.4828	3.44828	k__Bacteria	Sporolactobacillus_laevolacticus_DSM_442.fna	4	5.6077e-17	1102845	0.448618	535	2229	2061.39	0.860611	0.038
cluster.26	0.023768	2.3768	7.55691	31.348	10.3448	k__Bacteria	Cupriavidus_metallidurans_CH34.fna	8	1.44119e-33	1952343	0.419431	905	2288	2157.29	0.862443	0.043
cluster.27	0.0309163	3.09163	9.82964	28.5128	1.04615	p__Euryarchaeota	Methanobacterium_paludis.fna	4	3.5246e-17	1065520	0.361519	503	2303	2118.33	0.827157	0.051
cluster.28	0.00565475	0.565475	1.7979	28.4953	5.67398	k__Bacteria	Cupriavidus_metallidurans_H1130.fna	11	1.12849e-48	1093500	0.438974	446	2712	2451.79	0.879582	0.046
cluster.29	0.00716785	0.716785	2.27897	28.2553	5.03356	o__Clostridiales	beta_proteobacterium_FWI2.fna	8	4.17552e-35	945677	0.554787	373	2923	2535.33	0.853323	0.042
cluster.30	0.00820625	0.820625	2.60913	27.6873	6.47757	p__Firmicutes	Cupriavidus_metallidurans_H1130.fna	10	2.62712e-42	1721926	0.478472	730	2733	2358.8	0.861892	0.045
cluster.31	0	0	0	26.0976	2.01342	o__Clostridiales	Homo_sapiens_neanderthalensis.fna	3	8.411e-18	910488	0.55965	336	3249	2709.79	0.851876	0.042
cluster.32	0.0310075	3.10075	9.85864	25.6663	0	g__Clostridium	Clostridium_arbusti_SL206.fna	133	0	683706	0.300811	126	7238	5426.24	0.846218	0.063
cluster.33	0.00679744	0.679744	2.1612	25.6126	3.81113	c__Clostridia	Cupriavidus_metallidurans_H1130.fna	22	8.64635e-101	1351717	0.427679	600	2442	2252.86	0.850764	0.049
cluster.34	0.00676982	0.676982	2.15243	24.5614	3.50877	k__Bacteria	beta_proteobacterium_FWI2.fna	9	2.21344e-39	1063052	0.403651	447	2650	2378.19	0.856871	0.05
cluster.35	0.0408358	4.08358	12.9835	24.2991	0	k__Archaea	Acetobacter_papayae_JCM_25143.fna	5	3.38692e-21	1328467	0.428949	218	11753	6093.89	0.75826	0.046
cluster.36	0.00667344	0.667344	2.12178	24.2499	0	o__Clostridiales	beta_proteobacterium_FWI2.fna	14	5.49653e-63	1099189	0.491494	459	2700	2394.75	0.882388	0.043
cluster.37	0.00719303	0.719303	2.28698	23.7461	4.78056	k__Bacteria	Cupriavidus_metallidurans_H1130.fna	19	1.53756e-87	1092636	0.438302	486	2483	2248.22	0.867373	0.049
cluster.38	0	0	0	23.2759	3.44828	k__Bacteria	Sporolactobacillus_inulinus_CASD.fna	4	6.26855e-18	585268	0.449584	276	2268	2120.54	0.835368	0.037
cluster.39	0.00577281	0.577281	1.83543	21.6565	1.94672	o__Rhizobiales	Mesorhizobium_sp._NBIMC_P2_C3.fna	69	0	1569390	0.605671	813	2021	1930.37	0.867096	0.041
cluster.40	0.00660626	0.660626	2.10042	21.5517	0	k__Bacteria	Austwickia_chelonae_NBRC_105200.fna	2	4.12999e-09	450843	0.605364	115	5333	3920.37	0.863511	0.041
cluster.41	0.0131027	1.31027	4.16592	20.9669	5.12545	k__Bacteria	Cupriavidus_metallidurans_H1130.fna	20	3.60495e-91	1308862	0.437304	620	2286	2111.07	0.872973	0.048
cluster.42	0.00766611	0.766611	2.43739	20.8915	2.97158	p__Firmicutes	beta_proteobacterium_FWI2.fna	4	2.82105e-17	786748	0.561852	292	3226	2694.34	0.86186	0.041
cluster.43	0.00817192	0.817192	2.59822	19.8276	2.58621	k__Bacteria	Sporolactobacillus_laevolacticus_DSM_442.fna	6	7.27355e-26	1118567	0.453065	525	2315	2130.6	0.870569	0.038
cluster.44	0.00616492	0.616492	1.9601	18.7135	0	k__Bacteria	Clostridium_arbusti_SL206.fna	17	1.34148e-81	647280	0.358584	256	2917	2528.44	0.837389	0.06
cluster.45	0	0	0	17.7116	0	k__Bacteria	Mesorhizobium_sp._NBIMC_P2_C3.fna	36	1.18779e-175	1052339	0.598328	554	2020	1899.53	0.869842	0.042
cluster.46	0.00691807	0.691807	2.19956	16.893	0	k__Bacteria	Phaeobacter_gallaeciensis_2.10.fna	1	0.000145448	770971	0.520741	112	12200	6883.67	0.880948	0.027
cluster.47	0	0	0	16.8056	0.952381	p__Actinobacteria	Gardnerella_vaginalis_HMP9231.fna	1	7.00692e-05	375140	0.537133	188	2217	1995.43	0.900261	0.037
cluster.48	0.00603238	0.603238	1.91796	16.5882	0	g__Clostridium	Clostridium_arbusti_SL206.fna	53	1.85823e-272	841451	0.326236	334	2863	2519.31	0.818307	0.061
cluster.49	0.00821041	0.821041	2.61045	16.3793	3.7931	k__Bacteria	Clostridium_tyrobutyricum_UC7086.fna	93	0	1178177	0.348823	423	3427	2785.29	0.847152	0.059
cluster.50	0.106556	10.6556	33.879	16.1442	1.19122	k__Bacteria	Clostridium_pasteurianum_BC1.fna	5	6.04145e-22	753879	0.451273	374	2178	2015.72	0.88383	0.049
cluster.51	0.00696577	0.696577	2.21473	15.674	0	k__Bacteria	_Clostridium_stercorarium_subsp._stercorarium_DSM_8532.fna	2	1.69602e-08	1114012	0.518406	57	27399	19544.1	0.885634	0.024
cluster.52	0.0290171	2.90171	9.2258	15.5763	0.934579	k__Archaea	Methanobacterium_paludis.fna	2	9.13113e-09	775841	0.363812	271	3374	2862.88	0.817173	0.049
cluster.53	0.0265078	2.65078	8.42799	15.5172	0	k__Bacteria	Clostridium_arbusti_SL206.fna	98	0	603630	0.301299	101	7068	5976.53	0.83602	0.063
cluster.54	0.00580045	0.580045	1.84422	15.3448	0	k__Bacteria	Cupriavidus_metallidurans_CH34.fna	10	4.75506e-46	690653	0.463812	293	2554	2357.18	0.862342	0.045
cluster.55	0	0	0	14.9687	1.72414	k__Bacteria	Cupriavidus_metallidurans_CH34.fna	10	2.37171e-46	636721	0.47513	284	2478	2241.98	0.885594	0.049
cluster.56	0	0	0	14.5768	0	k__Bacteria	Cupriavidus_metallidurans_CH34.fna	3	9.98497e-14	409864	0.447448	198	2183	2070.02	0.859932	0.04
cluster.57	0.0134361	1.34361	4.27192	13.7931	0	k__Bacteria	Thauera_sp._MZ1T.fna	2	7.3279e-09	604322	0.646723	104	8347	5810.79	0.917087	0.044
cluster.58	0.00542124	0.542124	1.72365	13.7304	0	o__Clostridiales	Cupriavidus_metallidurans_CH34.fna	3	1.84594e-13	515257	0.45849	242	2253	2129.16	0.857357	0.047
cluster.59	0.00992203	0.992203	3.15465	13.5566	0	k__Bacteria	Clostridium_tyrobutyricum_UC7086.fna	73	0	1036254	0.402307	405	3190	2558.65	0.857988	0.054
cluster.60	0.011392	1.1392	3.62201	12.3824	0	k__Bacteria	Azoarcus_sp._KH32C.fna	2	1.45753e-09	249233	0.642491	76	3985	3279.38	0.870788	0.049
cluster.61	0.00798513	0.798513	2.53883	11.7901	3.01941	k__Archaea	Clostridium_tyrobutyricum_UC7086.fna	297	0	1582755	0.326892	455	5090	3478.58	0.876163	0.061
cluster.62	0.00667842	0.667842	2.12337	11.2566	1.99849	c__Betaproteobacteria	Cupriavidus_metallidurans_CH34.fna	5	1.71278e-22	634089	0.45103	263	2694	2410.98	0.863947	0.047
cluster.63	0.0105055	1.05055	3.34015	10.5263	0	k__Bacteria	Clostridium_arbusti_SL206.fna	18	2.23351e-87	590748	0.369239	249	2721	2372.48	0.796142	0.056
cluster.64	0.0110078	1.10078	3.49986	10.3448	0	k__Bacteria	Clostridium_arbusti_SL206.fna	72	0	866647	0.313517	326	3082	2658.43	0.816864	0.064
cluster.65	0	0	0	10.3448	3.44828	k__Bacteria	Cupriavidus_metallidurans_CH34.fna	9	1.96304e-41	638501	0.458193	318	2224	2007.86	0.858647	0.048
cluster.66	0.0055572	0.55572	1.76688	9.24765	0.862069	k__Bacteria	Cupriavidus_metallidurans_H1130.fna	14	2.23016e-67	496103	0.471858	225	2476	2204.9	0.883371	0.046
cluster.67	0.00510841	0.510841	1.62419	8.33333	0	root	Prevotella_copri_CAG_164.fna	2	9.3112e-10	203513	0.455027	89	2378	2286.66	0.875345	0.047
cluster.68	0	0	0	7.99373	0	k__Bacteria	Cupriavidus_metallidurans_CH34.fna	7	1.19944e-33	319480	0.480071	160	2138	1996.75	0.89795	0.043
cluster.69	0	0	0	7.89474	0	k__Bacteria	Clostridium_pasteurianum_BC1.fna	4	1.11786e-19	184868	0.391295	78	3087	2370.1	0.841833	0.055
cluster.70	0	0	0	7.68025	1.72414	k__Bacteria	Mesorhizobium_sp._NBIMC_P2_C1.fna	16	4.55437e-79	408883	0.5597	207	2102	1975.28	0.871741	0.043
cluster.71	0.0045441	0.45441	1.44477	7.29167	0	root	Cupriavidus_metallidurans_H1130.fna	11	6.32546e-51	645821	0.474881	297	2398	2174.48	0.866562	0.045
cluster.72	0	0	0	6.20942	0.89723	g__Clostridium	beta_proteobacterium_FWI2.fna	3	7.46034e-14	352983	0.40679	195	1824	1810.17	0.811849	0.049
cluster.73	0	0	0	5.32915	0	k__Bacteria	Clostridium_tyrobutyricum_UC7086.fna	6	3.4542e-27	616468	0.480083	286	2273	2155.48	0.863328	0.046
cluster.74	0	0	0	4.16667	0	root	Clostridium_arbusti_SL206.fna	2	6.3431e-11	50188	0.316012	18	3062	2788.22	0.810552	0.062
cluster.75	0.0080002	0.80002	2.54361	3.76176	0	k__Bacteria	Clostridium_arbusti_SL206.fna	64	0	648772	0.30786	228	3395	2845.49	0.822315	0.065
cluster.76	0	0	0	3.62069	0	k__Bacteria	Cupriavidus_metallidurans_CH34.fna	2	4.10909e-10	130330	0.422765	73	1883	1785.34	0.851868	0.048
cluster.77	0	0	0	2.29885	0	k__Bacteria	Clostridium_tyrobutyricum_DSM_2637_ATCC_25755_JCM_11008.fna	5	7.63349e-26	112831	0.373319	45	2651	2507.36	0.841958	0.054
cluster.78	0	0	0	1.52038	0	k__Bacteria	Salvia_miltiorrhiza.fna	177	0	49827	0.367833	34	1406	1465.5	0.533988	0.05
cluster.79	0	0	0	0	0	root				30453	0.334253	9	6217	3383.67	0.858372	0.058
cluster.80	0	0	0	0	0	root	Anopheles_quadrimaculatus_A.fna	1	1.64427e-06	13591	0.43183	10	1246	1359.1	0.869105	0.048
cluster.81	0.00863729	0.863729	2.74618	0	0	root	Clostridium_arbusti_SL206.fna	9	1.55359e-47	118738	0.299601	30	5069	3957.93	0.783936	0.065
cluster.82	0	0	0	0	0	root	beta_proteobacterium_FWI2.fna	2	2.46656e-10	99053	0.424015	47	2488	2107.51	0.849545	0.047
cluster.83	0.00582444	0.582444	1.85184	0	0	root	Clostridium_arbusti_SL206.fna	6	1.69774e-28	336976	0.351972	117	3256	2880.14	0.84474	0.058
cluster.84	0	0	0	0	0	root	Cupriavidus_metallidurans_CH34.fna	1	5.21172e-06	23056	0.48894	8	4923	2882	0.91564	0.047
cluster.85	0	0	0	0	0	root				10547	0.509055	6	2192	1757.83	0.878164	0.041
cluster.86	0	0	0	0	0	root	Clostridium_arbusti_SL206.fna	20	1.6093e-106	198730	0.339833	80	2876	2484.12	0.818643	0.062
cluster.87	0.00588015	0.588015	1.86956	0	0	root	Clostridium_arbusti_SL206.fna	41	1.94405e-219	366343	0.316021	135	2974	2713.65	0.824449	0.062
cluster.88	0	0	0	0	0	root	Clostridium_arbusti_SL206.fna	2	7.28464e-12	16867	0.301536	8	2033	2108.38	0.873362	0.065
cluster.89	0	0	0	0	0	root	Clostridium_pasteurianum_BC1.fna	1	3.68441e-06	16257	0.273113	4	8684	4064.25	0.742757	0.072
cluster.90	0	0	0	0	0	root	Arcobacter_butzleri.fna	1	2.93217e-06	24302	0.307835	10	3544	2430.2	0.817258	0.063
cluster.91	0	0	0	0	0	root	Clostridium_botulinum_A3_str._Loch_Maree.fna	1	3.08439e-06	14292	0.426532	8	1660	1786.5	0.849566	0.048
cluster.92	0	0	0	0	0	root	Ostreococcus_tauri_virus_2.fna	1	3.93543e-06	19101	0.373855	10	1844	1910.1	0.900319	0.051
cluster.93	0	0	0	0	0	root	beta_proteobacterium_FWI2.fna	6	1.24433e-29	206598	0.490339	101	2213	2045.52	0.882976	0.047
cluster.94	0	0	0	0	0	root	Cupriavidus_metallidurans_CH34.fna	2	3.45908e-11	37126	0.433093	15	2580	2475.07	0.844206	0.047
cluster.95	0	0	0	0	0	root	Alkanindiges_illinoisensis_DSM_15370.fna	1	3.61186e-06	15962	0.426889	8	2403	1995.25	0.895063	0.051
cluster.96	0	0	0	0	0	root	Clostridium_pasteurianum_BC1.fna	6	2.8289e-34	92257	0.39455	40	2735	2306.43	0.840684	0.059
cluster.97	0	0	0	0	0	root	Clostridium_arbusti_SL206.fna	11	2.52515e-60	84653	0.306853	33	3023	2565.24	0.768372	0.064
