## Supplementary Material 1-3 for "Hi-C deconvolution of a textile-dye degrader microbiome reveals novel taxonomic landscapes and link phenotypic potential to individual genomes": Supplementary Material 3_KEGG.xlsx

### Sheet: Kegg mapper
	Metabolic Pathway	Freshwater metagenome	Textile dye metagenome		Metabolic Pathway	Fresh water metagenome	Textile dye metagenome	KEGG ORTHOLOGY	pvalue		Metabolism	Pathway	Fresh water metagenome	Textile dye metagenome	Pathway KEGG Orthology	Chi square exact test pvalue
	00010 Glycolysis/Gluconeogenesis	65	74		00010 Glycolysis/Gluconeogenesis	65	74	102	0.2292		Carbohydrate	00010 Glycolysis/Gluconeogenesis	65	74	102	0.2292
	00020 Citrate cycle	42	41		00020 Citrate cycle	42	41	nsd	>0.05		Carbohydrate	00020 Citrate cycle	42	41	61	1
	00030 Pentose phosphate pathway	52	56		00040 Pentose and glucuronate interconversions	36	41	79	0.5245		Carbohydrate	00040 Pentose and glucuronate interconversions	36	41	79	0.5245
	00040 Pentose and glucuronate interconversions	36	41		00051 Fructose and mannose metabolism	49	65	108	0.0407		Carbohydrate	00051 Fructose and mannose metabolism	49	65	108	0.0407
	00051 Fructose and mannose metabolism	49	65		00052 Galactose metabolism	27	42	77	0.023		Carbohydrate	00052 Galactose metabolism	27	42	77	0.023
	00052 Galactose metabolism	27	39								Energy	00190 Oxidative phosphorylation	89	86	218	0.84
	00053 Ascorbate and aldarate metabolism	24	21								Energy	00720 Carbon fixation pathways in prokaryotes	56	59	106	0.78
	00500 Starch and sucrose metabolism	51	56		Energy metabolism	Fresh water metagenome	Textile dye metagenome				Energy	00680 Methane metabolism	66	121	188	0.00001
	00520 Amino sugar and nucleotide sugar metabolism	97	92		00190 Oxidative phosphorylation	89	86	218	>0.05		Energy	00910 Nitrogen metabolism	42	34	65	0.21
	00620 Pyruvate metabolism	73	70		00720 Carbon fixation pathways in prokaryotes	56	59	106	>0.05		Lipid	00061 Fatty acid biosynthesis	28	19	39	0.0634
	00630 Glyoxylate and dicarboxylate metabolism	66	64		00680 Methane metabolism	66	121	188	< 0.00001		Lipid	00071 Fatty acid degradation	39	20	57	0.0007
	00640 Propanoate metabolism	60	62		00910 Nitrogen metabolism	42	34	65	>0.05		Lipid	00564 Glycerophospholipid metabolism	35	39	111	0.6694
	00650 Butanoate metabolism	63	64								Lipid	00565 Ether lipid metabolism	8	5	30	0.5
	00660 C5-Branched dibasic acid metabolism	14	14								Lipid	00600 Sphingolipid metabolism	13	12	44	0.5
	00562 Inositol phosphate metabolism	19	19		Lipid metabolism	Fresh water metagenome	Textile dye metagenome				Lipid	01040 Biosynthesis of unsaturated fatty acids	12	6	32	0.1
	Energy metabolism				00061 Fatty acid biosynthesis	28	19	39	0.0634		Glycan biosynthesis	00540 Lipopolysaccharide biosynthesis	39	26	59	0.0259
	00190 Oxidative phosphorylation	89	86		00062 Fatty acid elongation	8	3	24	>0.05		Glycan biosynthesis	00550 Peptidoglycan biosynthesis	29	34	51	0.4153
	00195 Photosynthesis	11	15		00071 Fatty acid degradation	39	20	57	0.0007		Glycan biosynthesis	00511 Other glycan degradation	7	15	22	0.0337
	00710 Carbon fixation in photosynthetic organisms	24	21		00072 Synthesis and degradation of ketone bodies	8	7		>0.05		Xenobiotics biodegradation	00362 Benzoate degradation	53	28	106	0.0006
	00720 Carbon fixation pathways in prokaryotes	56	59		00561 Glycerolipid metabolism	29	29		>0.05		Xenobiotics biodegradation	00623 Toluene degradation	14	3	46	0.006
	00680 Methane metabolism	66	121		00564 Glycerophospholipid metabolism	35	39	111	0.6694		Xenobiotics biodegradation	00642 Ethylbenzene degradation	4	1	14	0.3
	00910 Nitrogen metabolism	42	34		00565 Ether lipid metabolism	8	5	30	>0.5		Xenobiotics biodegradation	00624 Polycyclic aromatic hydrocarbon degradation	7	3	43	0.18
	00920 Sulfur metabolism	56	55		00600 Sphingolipid metabolism	13	12		>0.5		Xenobiotics biodegradation	00633 Nitrotoluene degradation	8	12	23	0.36
	Lipid metabolism	Fresh water metagenome	Textile dye metagenome		01040 Biosynthesis of unsaturated fatty acids	12	6	32	>0.1		Xenobiotics biodegradation	00643 Styrene degradation	6	12	22	0.0689
	00061 Fatty acid biosynthesis	28	19								Membrane transport	02010 ABC transporters	219	49	515	1e-05
	00062 Fatty acid elongation	8	3								Membrane transport	02060 Phosphotransferase system	16	39	71	0.0001
	00071 Fatty acid degradation	39	20
	00072 Synthesis and degradation of ketone bodies	8	7								Membrane transport	03070 Bacterial secretion system	40	43	74
	00100 Steroid biosynthesis	6	1								Cellular community - prokaryotes	02024 Quorum sensing	83	90	282
	00120 Primary bile acid biosynthesis	5	4								Cell motility	02030 Bacterial chemotaxis	20	21	26
	00561 Glycerolipid metabolism	29	29								Cell motility	02040 Flagellar assembly	33	34	40
	00564 Glycerophospholipid metabolism	35	39								Infectious disease: bacterial	05110 Vibrio cholerae infection	7	1	49
	00565 Ether lipid metabolism	8	5								Infectious disease: bacterial	05132 Salmonella infection	15	8	196
	00600 Sphingolipid metabolism	13	12								Infectious disease: bacterial	05131 Shigellosis	9	5	203
	00590 Arachidonic acid metabolism	9	1								Infectious disease: parasitic	05146 Amoebiasis	7	4	87
	00591 Linoleic acid metabolism	4	0								Drug resistance: antimicrobial	01501 beta-Lactam resistance	27	31	112
	00592 alpha-Linolenic acid metabolism	8	2								Drug resistance: antimicrobial	01502 Vancomycin resistance	10	8	22
	01040 Biosynthesis of unsaturated fatty acids	12	6								Drug resistance: antimicrobial	01503 Cationic antimicrobial peptide	32	24	54
	Amino acid metabolism
	00250 Alanine, aspartate and glutamate metabolism	48	42
	00260 Glycine, serine and threonine metabolism	68	63
	00270 Cysteine and methionine metabolism	62	59
	00280 Valine, leucine and isoleucine degradation	53	43
	00290 Valine, leucine and isoleucine biosynthesis	13	12
	00300 Lysine biosynthesis	25	22
	00310 Lysine degradation	37	23
	00220 Arginine biosynthesis	30	30
	00330 Arginine and proline metabolism	54	45					no diferences
	00340 Histidine metabolism	33	27
	00350 Tyrosine metabolism	25	29
	00360 Phenylalanine metabolism	42	38
	00380 Tryptophan metabolism	33	23
	00400 Phenylalanine, tyrosine and tryptophan biosynthesis	35	35
	Metabolism of other amino acids
	00410 beta-Alanine metabolism	28	27
	00430 Taurine and hypotaurine metabolism	14	10
	00440 Phosphonate and phosphinate metabolism	14	11
	00450 Selenocompound metabolism	17	20
	00460 Cyanoamino acid metabolism	11	12
	00471 D-Glutamine and D-glutamate metabolism	5	7
	00472 D-Arginine and D-ornithine metabolism	2	4
	00473 D-Alanine metabolism	5	4
	00480 Glutathione metabolism	25	22
	Glycan biosynthesis and metabolism				Glycan biosynthesis and metabolism	Fresh water metagenome	Textile dye metagenome
	00510 N-Glycan biosynthesis	7	6		00510 N-Glycan biosynthesis	7	6
	00513 Various types of N-glycan biosynthesis	5	5		00513 Various types of N-glycan biosynthesis	5	5
	00515 Mannose type O-glycan biosynthesis	3	1		00515 Mannose type O-glycan biosynthesis	3	1
	00540 Lipopolysaccharide biosynthesis	39	26		00540 Lipopolysaccharide biosynthesis	39	26	59	0.0259
	00550 Peptidoglycan biosynthesis	29	34		00550 Peptidoglycan biosynthesis	29	34	51	0.4153
	00511 Other glycan degradation	7	15		00511 Other glycan degradation	7	15	22	0.0337
	00571 Lipoarabinomannan biosynthesis	4	2
	00572 Arabinogalactan biosynthesis	3	2
	Xenobiotics biodegradation and metabolism				Xenobiotics biodegradation and metabolism
	00362 Benzoate degradation	53	28		00362 Benzoate degradation	53	28	106	0.0006
	00627 Aminobenzoate degradation	28	18		00623 Toluene degradation	14	3	46	0.006
	00364 Fluorobenzoate degradation	8	8		00622 Xylene degradation	15	8	34	>0.05
	00625 Chloroalkane and chloroalkene degradation	15	14		00642 Ethylbenzene degradation	4	1	14	0.3
	00361 Chlorocyclohexane and chlorobenzene degradation	12	7		00624 Polycyclic aromatic hydrocarbon degradation	7	3	43	0.18
	00623 Toluene degradation	14	3		00633 Nitrotoluene degradation	8	12	23	0.36
	00622 Xylene degradation	15	8		00643 Styrene degradation	6	12	22	0.0689
	00633 Nitrotoluene degradation	8	12		00980 Metabolism of xenobiotics by cytochrome P450	10	6	34
	00642 Ethylbenzene degradation	4	1
	00643 Styrene degradation	6	12
	00791 Atrazine degradation	6	5
	00930 Caprolactam degradation	13	7
	00621 Dioxin degradation	9	5
	00626 Naphthalene degradation	9	6
	00624 Polycyclic aromatic hydrocarbon degradation	7	3
	00980 Metabolism of xenobiotics by cytochrome P450	10	6
	Membrane transport				Membrane transport
	02010 ABC transporters	219	49		02010 ABC transporters	219	49	515	< 0.00001
	02060 Phosphotransferase system	16	39		02060 Phosphotransferase system	16	39	71
	03070 Bacterial secretion system	40	43		03070 Bacterial secretion system	40	43	74
	Cellular community - prokaryotes				Cellular community - prokaryotes
	02024 Quorum sensing	83	90		02024 Quorum sensing	83	90	282
	05111 Biofilm formation - Vibrio cholerae	33	23		05111 Biofilm formation - Vibrio cholerae	33	33
	02025 Biofilm formation - Pseudomonas aeruginosa	24	42		02025 Biofilm formation - Pseudomonas aeruginosa	24	24
	02026 Biofilm formation - Escherichia coli	34	31		02026 Biofilm formation - Escherichia coli	34	34
	Cell motility				Cell motility
	02030 Bacterial chemotaxis	20	21		02030 Bacterial chemotaxis	20	21
	02040 Flagellar assembly	33	34		02040 Flagellar assembly	33	34
	Infectious disease: bacterial				Infectious disease: bacterial
	05110 Vibrio cholerae infection	7	1		05110 Vibrio cholerae infection	7	1	49
	05120 Epithelial cell signaling in Helicobacter pylori infection	5	4		05132 Salmonella infection	15	8	196 potencial infeccioso en fresh waters
	05130 Pathogenic Escherichia coli infection	6	5		05131 Shigellosis	9	5	203
	05132 Salmonella infection	15	8
	05131 Shigellosis	9	5
	05135 Yersinia infection	3	2
	05133 Pertussis	10	6
	05134 Legionellosis	7	8		Infectious disease: parasitic
	05150 Staphylococcus aureus infection	6	6		05146 Amoebiasis	7	4	87
	05152 Tuberculosis	7	6
	05100 Bacterial invasion of epithelial cells	1	2		Drug resistance: antimicrobial
	Infectious disease: parasitic				01501 beta-Lactam resistance	27	31	112
	05146 Amoebiasis	7	4		01502 Vancomycin resistance	10	8
	05144 Malaria	2	0		01503 Cationic antimicrobial peptide	32	24
	05145 Toxoplasmosis	6	1
	05140 Leishmaniasis	2	1
	05142 Chagas disease (American trypanosomiasis)	3	1
	05143 African trypanosomiasis	2	2
	Drug resistance: antimicrobial
	01501 beta-Lactam resistance	27	31
	01502 Vancomycin resistance	10	8
	01503 Cationic antimicrobial peptide	32	24

### Sheet: Sheet2
Row Labels	Count of Pathway
Carbohydrate	5
00010 Glycolysis/Gluconeogenesis	1
00020 Citrate cycle	1
00040 Pentose and glucuronate interconversions	1
00051 Fructose and mannose metabolism	1
00052 Galactose metabolism	1
Cell motility	2
02030 Bacterial chemotaxis	1
02040 Flagellar assembly	1
Cellular community - prokaryotes	1
02024 Quorum sensing	1
Drug resistance: antimicrobial	3
01501 beta-Lactam resistance	1
01502 Vancomycin resistance	1
01503 Cationic antimicrobial peptide	1
Energy	4
00190 Oxidative phosphorylation	1
00680 Methane metabolism	1
00720 Carbon fixation pathways in prokaryotes	1
00910 Nitrogen metabolism	1
Glycan biosynthesis	3
00511 Other glycan degradation	1
00540 Lipopolysaccharide biosynthesis	1
00550 Peptidoglycan biosynthesis	1
Infectious disease: bacterial	3
05110 Vibrio cholerae infection	1
05131 Shigellosis	1
05132 Salmonella infection	1
Infectious disease: parasitic	1
05146 Amoebiasis	1
Lipid	6
00061 Fatty acid biosynthesis	1
00071 Fatty acid degradation	1
00564 Glycerophospholipid metabolism	1
00565 Ether lipid metabolism	1
00600 Sphingolipid metabolism	1
01040 Biosynthesis of unsaturated fatty acids	1
Membrane transport	3
02010 ABC transporters	1
02060 Phosphotransferase system	1
03070 Bacterial secretion system	1
Xenobiotics biodegradation	6
00362 Benzoate degradation	1
00623 Toluene degradation	1
00624 Polycyclic aromatic hydrocarbon degradation	1
00633 Nitrotoluene degradation	1
00642 Ethylbenzene degradation	1
00643 Styrene degradation	1
(blank)
(blank)
Grand Total	37
